# *De-novo* chromosome level assembly of plant genomes from long read sequence data

**DOI:** 10.1101/2021.09.09.459704

**Authors:** Priyanka Sharma, Ardashir Kharabian Masouleh, Bruce Topp, Agnelo Furtado, Robert J. Henry

## Abstract

Recent advances in the sequencing and assembly of plant genomes have allowed the generation of genomes with increasing contiguity and sequence accuracy. The chromosome level assembly of the contigs generated from long read sequencing has involved the use of proximity analysis (Hi-C) or traditional genetic maps to guide the placement of sequence contigs within chromosomes. The development of highly accurate long reads by repeated sequencing of circularized DNA (PacBio HiFi) has greatly increased the size of contigs. We now report the use of HiFiasm to assemble the genome of *Macadamia jansenii*. a genome that has been used as model to test sequencing and assembly. This achieved almost complete chromosome level assembly from the sequence data alone without the need for higher level chromosome map information. Eight of the 14 chromosomes were represented by a single large contig and the other 6 assembled into 2-4 main contigs. The small number of chromosome breaks appear to be due to highly repetitive regions of ribosomal genes that cannot be assembled by these approaches. *De novo* assembly of near complete chromosome level plant genomes now seems possible using these sequencing and assembly tools. Further targeted strategies might allow these remaining gaps to be closed.

**Significance statement (of up to two sentences):** *De novo* assembly of near complete chromosome level plant genomes is now possible using current long read sequencing and assembly tools.
