## Supplementary material for "*De-novo* chromosome level assembly of plant genomes from long read sequence data": Table S1

### Sheet: Table S4 Hifiasm contigs
Table S4: HiFiasm contigs
#chr	length	#A	#C	#G	#T	#2	#3	#4	#CpG	#tv	#ts	#CpG-ts
ptg000001l	26771894	8245996	5228117	5131160	8166621	0	0	0	931854	0	0	0
ptg000002l	29700554	9042675	5797093	5821140	9039646	0	0	0	1111412	0	0	0
ptg000003l	57251071	17467295	11143712	11178562	17461502	0	0	0	2003100	0	0	0
ptg000004l	49863231	15246792	9662204	9670058	15284177	0	0	0	1728596	0	0	0
ptg000005l	6127021	1893718	1170222	1169688	1893393	0	0	0	212968	0	0	0
ptg000006l	25189511	7738790	4865132	4863728	7721861	0	0	0	894788	0	0	0
ptg000007l	23138637	6905293	4584639	4662301	6986404	0	0	0	842232	0	0	0
ptg000008l	46131124	14105848	8929405	8969046	14126825	0	0	0	1615452	0	0	0
ptg000009l	39279660	11912589	7718862	7763352	11884857	0	0	0	1389872	0	0	0
ptg000010l	46138073	13285723	9779311	9781800	13291239	0	0	0	1918988	0	0	0
ptg000011l	56513637	16954162	11253330	11304472	17001673	0	0	0	2064916	0	0	0
ptg000012l	48320516	14656511	9496234	9512353	14655418	0	0	0	1719608	0	0	0
ptg000013l	22539440	6933273	4356169	4362893	6887105	0	0	0	816140	0	0	0
ptg000014l	43049961	13128397	8418563	8431172	13071829	0	0	0	1500914	0	0	0
ptg000015l	23821	7770	4004	4709	7338	0	0	0	1430	0	0	0
ptg000016l	71935981	21383957	14520141	14557753	21474130	0	0	0	2781806	0	0	0
ptg000017l	57081251	17368242	11173793	11175634	17363582	0	0	0	1992902	0	0	0
ptg000018l	2743534	620484	671746	785607	665697	0	0	0	327424	0	0	0
ptg000019l	8098418	2504450	1532857	1539039	2522072	0	0	0	281978	0	0	0
ptg000020l	22399594	6787358	4360232	4401691	6850313	0	0	0	785104	0	0	0
ptg000021l	13354688	4148494	2523691	2529334	4153169	0	0	0	438444	0	0	0
ptg000022l	6676624	2060918	1265541	1277458	2072707	0	0	0	224766	0	0	0
ptg000023l	47997562	14675525	9297391	9304651	14719995	0	0	0	1651484	0	0	0
ptg000024l	26273	6973	6261	6324	6715	0	0	0	2320	0	0	0
ptg000025l	2713795	715009	662508	632730	703548	0	0	0	236144	0	0	0
ptg000026l	28816	9443	5210	5077	9086	0	0	0	1636	0	0	0
ptg000027l	36246	11242	6725	6785	11494	0	0	0	2078	0	0	0
ptg000028l	730761	165109	177609	210100	177943	0	0	0	86876	0	0	0
ptg000029l	30278	9399	5575	6363	8941	0	0	0	2084	0	0	0
ptg000030l	534184	120819	129742	153634	129989	0	0	0	63346	0	0	0
ptg000031l	96416	21689	23500	27681	23546	0	0	0	11472	0	0	0
ptg000032l	137324	31094	33223	39611	33396	0	0	0	16260	0	0	0
ptg000033l	1122141	381289	277597	173511	289744	0	0	0	32786	0	0	0
ptg000034l	1171806	265490	285363	335628	285325	0	0	0	138620	0	0	0
ptg000035l	561610	126795	136896	161375	136544	0	0	0	66956	0	0	0
ptg000036l	1154310	262386	279259	328855	283810	0	0	0	135352	0	0	0
ptg000037l	79181	17854	19179	22718	19430	0	0	0	9230	0	0	0
ptg000038l	47166	14953	8535	9109	14569	0	0	0	2822	0	0	0
ptg000039l	23571	6548	5252	4543	7228	0	0	0	1796	0	0	0
ptg000040l	26979	7093	6351	6267	7268	0	0	0	2238	0	0	0
ptg000041l	35106	9119	8238	8375	9374	0	0	0	3108	0	0	0
ptg000042l	354856	83946	96938	91479	82493	0	0	0	42300	0	0	0
ptg000043l	216698	49021	52860	62309	52508	0	0	0	25878	0	0	0
ptg000044l	181298	40942	44209	52041	44106	0	0	0	21494	0	0	0
ptg000045l	638210	154959	183548	155746	143957	0	0	0	76328	0	0	0
ptg000046l	103639	32159	18930	20164	32386	0	0	0	3370	0	0	0
ptg000047l	224275	50651	54404	64625	54595	0	0	0	26698	0	0	0
ptg000048l	28792	7554	6770	6921	7547	0	0	0	2662	0	0	0
ptg000049l	213453	51813	61301	52142	48197	0	0	0	25438	0	0	0
ptg000050l	257332	58032	62677	74111	62512	0	0	0	30950	0	0	0
ptg000051l	823842	257758	155610	154987	255487	0	0	0	28780	0	0	0
ptg000052l	20335125	6154180	3902549	4040384	6238012	0	0	0	801600	0	0	0
ptg000053l	35741	10765	6674	6603	11699	0	0	0	2172	0	0	0
ptg000054l	225953	68775	41817	45293	70068	0	0	0	8250	0	0	0
ptg000055l	34762	10968	6078	6677	11039	0	0	0	2118	0	0	0
ptg000056l	35816	9160	8681	8256	9719	0	0	0	3412	0	0	0
ptg000057l	25826	7601	5380	4609	8236	0	0	0	1726	0	0	0
ptg000058l	126078	28986	29936	34984	32172	0	0	0	14200	0	0	0
ptg000059l	27795	7188	6647	6712	7248	0	0	0	2620	0	0	0
ptg000060l	42316	12544	8052	8149	13571	0	0	0	2744	0	0	0
ptg000061l	109590	26429	30487	27448	25226	0	0	0	12734	0	0	0
ptg000062l	1651603	392677	444023	429469	385434	0	0	0	193014	0	0	0
ptg000063l	36791	11845	6622	6788	11536	0	0	0	2160	0	0	0
ptg000064l	32429	10844	5857	5924	9804	0	0	0	1886	0	0	0
ptg000065l	35594	10182	7094	7352	10966	0	0	0	2556	0	0	0
ptg000066l	505394	154375	98784	98879	153356	0	0	0	17324	0	0	0
ptg000067l	31048	9358	5640	5637	10413	0	0	0	1782	0	0	0
ptg000068l	113105	27491	32531	27485	25598	0	0	0	13422	0	0	0
ptg000069l	28623	8341	6211	5943	8128	0	0	0	2262	0	0	0
ptg000070l	136214	33240	39145	33171	30658	0	0	0	16250	0	0	0
ptg000071l	117037	36176	22467	22238	36156	0	0	0	3560	0	0	0
ptg000072l	4271045	1256977	931424	856636	1226008	0	0	0	226388	0	0	0
ptg000073l	31825	8695	7306	7423	8401	0	0	0	2792	0	0	0
ptg000074l	1299006	292992	316877	372715	316422	0	0	0	154314	0	0	0
ptg000075l	36904	9846	8533	8586	9939	0	0	0	3154	0	0	0
ptg000076l	961110	221429	246021	264930	228730	0	0	0	115102	0	0	0
ptg000077l	375507	91288	108085	91238	84896	0	0	0	44632	0	0	0
ptg000078l	33720	10730	6472	5661	10857	0	0	0	1992	0	0	0
ptg000079l	92664	22467	26610	22700	20887	0	0	0	11148	0	0	0
ptg000080l	394840	89201	96249	113689	95701	0	0	0	47324	0	0	0
ptg000081l	776494	183124	209299	202926	181145	0	0	0	92158	0	0	0
ptg000082l	935758	227315	164394	268216	275833	0	0	0	103690	0	0	0
ptg000083l	28389	7455	7221	6481	7232	0	0	0	2756	0	0	0
ptg000084l	393368	97769	110054	95840	89705	0	0	0	43902	0	0	0
ptg000085l	21137	6247	4520	4292	6078	0	0	0	1606	0	0	0
ptg000086l	37881	11437	6940	6867	12637	0	0	0	2164	0	0	0
ptg000087l	353246	108527	69949	67772	106998	0	0	0	12690	0	0	0
ptg000088l	25970	7731	5505	5285	7449	0	0	0	1976	0	0	0
ptg000089l	58425	17547	11125	11591	18162	0	0	0	3868	0	0	0
ptg000090l	134446	32737	38578	32884	30247	0	0	0	15996	0	0	0
ptg000091l	65536	14765	15994	18840	15937	0	0	0	7820	0	0	0
ptg000092l	502014	121605	142474	123976	113959	0	0	0	59556	0	0	0
ptg000093l	42340	13385	7553	8277	13125	0	0	0	2566	0	0	0
ptg000094l	77895	18940	22385	19004	17566	0	0	0	9318	0	0	0
ptg000095l	34355	10631	6696	6213	10815	0	0	0	2036	0	0	0
ptg000096l	813509	197754	234052	198416	183287	0	0	0	97536	0	0	0
ptg000097l	24215	7386	4764	5379	6686	0	0	0	1858	0	0	0
ptg000098l	26352	8271	4907	4941	8233	0	0	0	1540	0	0	0
ptg000099l	388484	120615	74614	73083	120172	0	0	0	12848	0	0	0
ptg000100l	49475	14882	9502	9903	15188	0	0	0	3390	0	0	0
ptg000101l	43046	14011	8582	8298	12155	0	0	0	1218	0	0	0
ptg000102l	28708	8261	6054	5615	8778	0	0	0	2088	0	0	0
ptg000103l	47749	15677	8756	8832	14484	0	0	0	2824	0	0	0
ptg000104l	222149	50385	54306	63471	53987	0	0	0	26172	0	0	0
ptg000105l	30693	9226	5687	5622	10158	0	0	0	1830	0	0	0
ptg000106l	31998	8609	7421	7377	8591	0	0	0	2474	0	0	0
ptg000107l	45827	13919	8703	9375	13830	0	0	0	3188	0	0	0
ptg000108l	25391	7495	5181	5638	7077	0	0	0	2018	0	0	0
ptg000109l	388144	111338	80304	81691	114811	0	0	0	13608	0	0	0
ptg000110l	29965	9277	5831	5489	9368	0	0	0	1778	0	0	0
ptg000111l	33810	8255	9784	8268	7503	0	0	0	4132	0	0	0
ptg000112l	30739	9700	5581	5559	9899	0	0	0	1736	0	0	0
ptg000113l	29900	8621	6448	5625	9206	0	0	0	2140	0	0	0
ptg000114l	33387	8853	7803	8044	8687	0	0	0	3178	0	0	0
ptg000115l	24116	7880	4349	4192	7695	0	0	0	1328	0	0	0
ptg000116l	21335	5485	5439	4981	5430	0	0	0	2138	0	0	0
ptg000117l	32050	9851	5954	6796	9449	0	0	0	2224	0	0	0
ptg000118l	34269	11244	6294	6400	10331	0	0	0	2068	0	0	0
ptg000119l	224360	50575	54806	64552	54427	0	0	0	26902	0	0	0
ptg000120l	22611	6715	4626	5067	6203	0	0	0	1800	0	0	0
ptg000121l	36706	11409	6814	7598	10885	0	0	0	2506	0	0	0
ptg000122l	35627	10982	6922	6559	11164	0	0	0	2146	0	0	0
ptg000123l	36251	11187	7127	6504	11433	0	0	0	2192	0	0	0
ptg000124l	31746	9741	6047	6013	9945	0	0	0	1882	0	0	0
ptg000125l	34965	10638	6737	7359	10231	0	0	0	2494	0	0	0
ptg000126l	24622	7684	4529	4825	7584	0	0	0	1458	0	0	0
ptg000127l	51850	16186	9697	9425	16542	0	0	0	3016	0	0	0
ptg000128l	34763	11197	6545	6232	10789	0	0	0	2138	0	0	0
ptg000129c	182541	41181	44550	52458	44352	0	0	0	21786	0	0	0
ptg000130c	66645	19991	11687	12609	22358	0	0	0	2700	0	0	0
ptg000131l	301689	68534	73587	85827	73741	0	0	0	35300	0	0	0
ptg000132l	493822	118239	135828	125840	113915	0	0	0	58318	0	0	0
ptg000133l	311018	74903	88453	76906	70756	0	0	0	37196	0	0	0
ptg000134l	991720	224275	242103	283867	241475	0	0	0	116882	0	0	0
ptg000135l	205635	46457	49915	59020	50243	0	0	0	24192	0	0	0
ptg000136l	963753	217595	234734	277002	234422	0	0	0	114994	0	0	0
ptg000137l	32207	9859	5771	5953	10624	0	0	0	1824	0	0	0
ptg000138l	51776	16639	9605	9414	16118	0	0	0	2952	0	0	0
ptg000139l	36618	11274	7148	6734	11462	0	0	0	2216	0	0	0
ptg000140l	37058	9824	8929	8338	9967	0	0	0	3236	0	0	0
ptg000141l	216829	49002	53095	62251	52481	0	0	0	25882	0	0	0
ptg000142l	36739	11013	6737	6737	12252	0	0	0	2152	0	0	0
ptg000143l	35879	10996	7165	6411	11307	0	0	0	2182	0	0	0
ptg000144l	54401	14536	12680	12895	14290	0	0	0	4804	0	0	0
ptg000145l	33289	9593	6851	6964	9881	0	0	0	2528	0	0	0
ptg000146l	109557	24755	26643	31435	26724	0	0	0	13000	0	0	0
ptg000147l	26926	7826	5253	5539	8308	0	0	0	1902	0	0	0
ptg000148l	503002	112151	118208	146285	126358	0	0	0	56838	0	0	0
ptg000149l	24941	6591	6089	5620	6641	0	0	0	2046	0	0	0
ptg000150l	32822	10413	6474	6450	9485	0	0	0	2238	0	0	0
ptg000151l	37692	11367	7723	7292	11310	0	0	0	2650	0	0	0
ptg000152l	26159	6896	6142	6080	7041	0	0	0	2450	0	0	0
ptg000153l	42156	11646	9577	9764	11169	0	0	0	3630	0	0	0
ptg000154l	29148	9241	5687	4997	9223	0	0	0	1796	0	0	0
ptg000155l	27672	8125	5337	5184	9026	0	0	0	1750	0	0	0
ptg000156l	23097	6099	5426	5291	6281	0	0	0	2028	0	0	0
ptg000157l	152239	34398	37109	43597	37135	0	0	0	18002	0	0	0
ptg000158l	430154	105083	122563	105226	97282	0	0	0	50262	0	0	0
ptg000159l	30323	9615	5327	5996	9385	0	0	0	1864	0	0	0
ptg000160l	36069	9551	8407	8375	9736	0	0	0	2822	0	0	0
ptg000161l	31299	9813	5878	5890	9718	0	0	0	1846	0	0	0
ptg000162l	26793	8556	4533	5177	8527	0	0	0	1602	0	0	0
ptg000163l	31702	10466	5832	5694	9710	0	0	0	1818	0	0	0
ptg000164l	37098	11450	7162	6813	11673	0	0	0	2216	0	0	0
ptg000165l	55377	17363	10494	10284	17236	0	0	0	3488	0	0	0
ptg000166l	27004	7680	5955	5582	7787	0	0	0	2128	0	0	0
ptg000167l	34349	9156	7965	7972	9256	0	0	0	2942	0	0	0
ptg000168l	30558	9349	5827	5731	9651	0	0	0	1956	0	0	0
ptg000169l	40566	12402	8223	7363	12578	0	0	0	2650	0	0	0
ptg000170l	195432	43946	48167	55856	47463	0	0	0	23456	0	0	0
ptg000171l	22884	7290	4220	4259	7115	0	0	0	1346	0	0	0
ptg000172l	29530	9263	5603	5630	9034	0	0	0	1764	0	0	0
ptg000173l	35106	11280	6171	6828	10827	0	0	0	2104	0	0	0
ptg000174l	43805	13239	8996	8371	13199	0	0	0	3052	0	0	0
ptg000175l	27827	7977	5984	6302	7564	0	0	0	2186	0	0	0
ptg000176l	45179	13616	9301	8728	13534	0	0	0	3162	0	0	0
ptg000177l	32490	9874	6023	6363	10230	0	0	0	2158	0	0	0
ptg000178l	35680	11395	6730	5987	11568	0	0	0	2072	0	0	0
ptg000179l	79013	24199	14693	15993	24128	0	0	0	5202	0	0	0
ptg000180l	48359	15306	9332	8583	15138	0	0	0	2850	0	0	0
ptg000181l	27391	8634	5148	5009	8600	0	0	0	1544	0	0	0
ptg000182l	175432	39689	42496	50618	42629	0	0	0	20842	0	0	0
ptg000183l	33995	10143	7133	6992	9727	0	0	0	2546	0	0	0
ptg000184l	23249	6745	5109	4754	6641	0	0	0	1796	0	0	0
ptg000185l	38748	11484	7785	7483	11996	0	0	0	2670	0	0	0
ptg000186l	183015	55581	36161	34670	56603	0	0	0	12064	0	0	0
ptg000187l	111414	25139	27117	32080	27078	0	0	0	13410	0	0	0
ptg000188l	20376	6580	3747	3631	6418	0	0	0	1160	0	0	0
ptg000189l	23791	7791	4453	4589	6958	0	0	0	1490	0	0	0
ptg000190l	30277	9581	5231	5783	9682	0	0	0	1844	0	0	0
ptg000191l	36705	9798	8699	8597	9611	0	0	0	3182	0	0	0
ptg000192l	108159	24388	26340	31013	26418	0	0	0	12898	0	0	0
ptg000193l	111922	26060	29077	30409	26376	0	0	0	13378	0	0	0
ptg000194l	214892	48575	52468	61886	51963	0	0	0	25890	0	0	0
ptg000195l	25661	7866	5102	4708	7985	0	0	0	1530	0	0	0
ptg000196l	30247	9463	5361	5514	9909	0	0	0	1742	0	0	0
ptg000197l	83122	18861	20013	23983	20265	0	0	0	9770	0	0	0
ptg000198l	28299	8776	5525	5194	8804	0	0	0	1712	0	0	0
ptg000199l	19737	5893	3879	3576	6389	0	0	0	1248	0	0	0
ptg000200l	35707	11020	7015	6486	11186	0	0	0	2158	0	0	0
ptg000201l	45304	13756	8313	8398	14837	0	0	0	2706	0	0	0
ptg000202l	23202	6255	5318	5722	5907	0	0	0	2048	0	0	0
ptg000203l	23371	7734	4321	4513	6803	0	0	0	1456	0	0	0
ptg000204l	45294	12185	10453	10908	11748	0	0	0	3938	0	0	0
ptg000205l	36867	10004	8742	8591	9530	0	0	0	3202	0	0	0
ptg000206l	39525	12358	7633	6862	12672	0	0	0	2346	0	0	0
ptg000207l	27803	8725	5088	5239	8751	0	0	0	1576	0	0	0
ptg000208l	21837	6203	4702	4282	6650	0	0	0	1650	0	0	0
ptg000209l	22909	6969	4738	4624	6578	0	0	0	1666	0	0	0
ptg000210l	29162	9127	5638	4856	9541	0	0	0	1734	0	0	0
ptg000211l	28054	7430	6595	6221	7808	0	0	0	2270	0	0	0
ptg000212l	181227	40929	44216	52104	43978	0	0	0	21656	0	0	0
ptg000213l	54241	12282	13206	15583	13170	0	0	0	6426	0	0	0
ptg000214l	44678	11404	10273	11077	11924	0	0	0	4206	0	0	0
ptg000215l	23836	7438	4387	4673	7338	0	0	0	1396	0	0	0
ptg000216l	44278	13756	8856	8090	13576	0	0	0	2934	0	0	0
ptg000217l	38413	10198	9039	8906	10270	0	0	0	3234	0	0	0
ptg000218l	32543	9876	5859	5951	10857	0	0	0	1868	0	0	0
ptg000219l	23924	7682	3988	4566	7688	0	0	0	1422	0	0	0
ptg000220l	41962	12880	8432	7599	13051	0	0	0	2724	0	0	0
ptg000221l	29995	8825	6435	6209	8526	0	0	0	2350	0	0	0
ptg000222l	25354	7912	4893	5221	7328	0	0	0	1806	0	0	0
ptg000223l	33877	10542	6795	6399	10141	0	0	0	2304	0	0	0
ptg000224l	116596	28307	33586	28353	26350	0	0	0	13926	0	0	0
ptg000225l	21509	6465	4241	4706	6097	0	0	0	1638	0	0	0
ptg000226l	25053	8391	4572	4418	7672	0	0	0	1404	0	0	0
ptg000227l	36768	10016	8461	8437	9854	0	0	0	3012	0	0	0
ptg000228l	27221	7185	6532	6496	7008	0	0	0	2596	0	0	0
ptg000229l	138500	31344	33738	39896	33522	0	0	0	16610	0	0	0
ptg000230l	26756	7029	6321	6331	7075	0	0	0	2494	0	0	0
ptg000231l	173643	54074	31273	32163	56133	0	0	0	5002	0	0	0
ptg000232l	36523	10782	7119	7666	10956	0	0	0	2632	0	0	0
ptg000233l	23451	7145	4598	4209	7499	0	0	0	1410	0	0	0
ptg000234l	77781	17524	18998	22344	18915	0	0	0	9320	0	0	0
ptg000235l	46801	12350	11082	10906	12463	0	0	0	4188	0	0	0
ptg000236l	56090	17670	10077	10935	17408	0	0	0	2332	0	0	0
ptg000237l	31383	9933	5381	6096	9973	0	0	0	1918	0	0	0
ptg000238l	35759	9656	8198	8400	9505	0	0	0	3050	0	0	0
ptg000239l	27172	8343	5255	5129	8445	0	0	0	1646	0	0	0
ptg000240l	49164	14996	9186	9151	15831	0	0	0	2912	0	0	0
ptg000241l	36392	10509	7386	7569	10928	0	0	0	2686	0	0	0
ptg000242l	35118	9184	8218	8740	8976	0	0	0	3352	0	0	0
ptg000243l	48447	14939	8873	9087	15548	0	0	0	2784	0	0	0
ptg000244l	35814	9348	8559	8382	9525	0	0	0	3218	0	0	0
ptg000245l	22801	6332	5021	5067	6381	0	0	0	1910	0	0	0
ptg000246l	27109	8912	5096	4779	8322	0	0	0	1546	0	0	0
ptg000247l	26892	8807	5023	5188	7874	0	0	0	1720	0	0	0
ptg000248l	107033	24110	26023	30699	26201	0	0	0	12636	0	0	0
ptg000249l	23219	6146	5497	5499	6077	0	0	0	2186	0	0	0
ptg000250l	33463	10289	6640	5995	10539	0	0	0	2022	0	0	0
ptg000251l	73433	17792	21305	17757	16579	0	0	0	8930	0	0	0
ptg000252l	37421	10121	8468	8529	10303	0	0	0	2982	0	0	0
ptg000253l	23908	7736	3979	4588	7605	0	0	0	1460	0	0	0
ptg000254l	143815	34912	41472	34874	32557	0	0	0	17206	0	0	0
ptg000255l	26961	8337	5112	5236	8276	0	0	0	1646	0	0	0
ptg000256l	23907	6173	5638	5779	6317	0	0	0	2146	0	0	0
ptg000257l	32833	9719	6877	6732	9505	0	0	0	2496	0	0	0
ptg000258l	30202	7627	7252	7509	7814	0	0	0	3098	0	0	0
ptg000259l	26793	7991	4992	4867	8943	0	0	0	1624	0	0	0
ptg000260l	22944	6261	5191	5538	5954	0	0	0	1976	0	0	0
ptg000261l	25562	7358	5040	5275	7889	0	0	0	1812	0	0	0
ptg000262l	32734	8594	7816	7854	8470	0	0	0	3120	0	0	0
ptg000263l	33732	10678	5788	6571	10695	0	0	0	2070	0	0	0
ptg000264l	21046	5501	4976	4996	5573	0	0	0	1842	0	0	0
ptg000265l	28827	9291	5396	5079	9061	0	0	0	1732	0	0	0
ptg000266l	133690	30082	32600	38299	32709	0	0	0	15760	0	0	0
ptg000267l	33094	9637	6708	6420	10329	0	0	0	2288	0	0	0
ptg000268l	28121	7242	6823	6625	7431	0	0	0	2716	0	0	0
ptg000269l	35163	11205	6187	6912	10859	0	0	0	2102	0	0	0
ptg000270l	49067	15576	8657	9328	15506	0	0	0	2910	0	0	0
ptg000271l	182818	44308	52653	44594	41263	0	0	0	21744	0	0	0
ptg000272l	29978	7385	7659	7231	7703	0	0	0	3346	0	0	0
ptg000273l	37656	11938	7205	6675	11838	0	0	0	2330	0	0	0
ptg000274l	27209	8339	5379	4901	8590	0	0	0	1648	0	0	0
ptg000275l	32739	10319	6003	6023	10394	0	0	0	1890	0	0	0
ptg000276l	29460	8983	5758	5184	9535	0	0	0	1784	0	0	0
ptg000277l	82442	28904	12293	12246	28999	0	0	0	3500	0	0	0
ptg000278l	29153	7737	6811	6614	7991	0	0	0	2580	0	0	0
ptg000279l	38968	10162	9412	9221	10173	0	0	0	3748	0	0	0
ptg000280l	20225	5838	3898	3750	6739	0	0	0	1252	0	0	0
ptg000281l	31425	9911	5523	5919	10072	0	0	0	1886	0	0	0
ptg000282l	35581	11068	6784	6086	11643	0	0	0	2088	0	0	0
ptg000283l	25307	7208	5205	5550	7344	0	0	0	1978	0	0	0
ptg000284l	51307	12520	14717	12510	11560	0	0	0	6080	0	0	0
ptg000285l	33270	10410	6052	6557	10251	0	0	0	2034	0	0	0
ptg000286l	29963	7986	6898	6933	8146	0	0	0	2388	0	0	0
ptg000287l	32378	10569	5391	6167	10251	0	0	0	1902	0	0	0
ptg000288l	39726	10828	9112	9412	10374	0	0	0	3256	0	0	0
ptg000289l	33695	10442	6336	6309	10608	0	0	0	1972	0	0	0
ptg000290l	27159	7280	6372	6013	7494	0	0	0	1928	0	0	0
ptg000291l	130092	29379	31638	37365	31710	0	0	0	15452	0	0	0
ptg000292l	24634	7019	5312	4843	7460	0	0	0	1854	0	0	0
ptg000293l	31177	9833	5487	5864	9993	0	0	0	1872	0	0	0
ptg000294l	26453	8875	4813	4654	8111	0	0	0	1476	0	0	0
ptg000295l	24027	6534	5413	5661	6419	0	0	0	1880	0	0	0
ptg000296l	33673	11272	6102	6085	10214	0	0	0	1936	0	0	0
ptg000297l	36357	10461	7378	7607	10911	0	0	0	2684	0	0	0
ptg000298l	26217	7367	5846	5293	7711	0	0	0	2072	0	0	0
ptg000299l	27951	8586	4918	5200	9247	0	0	0	1576	0	0	0
ptg000300l	31438	9128	6541	6100	9669	0	0	0	2264	0	0	0
ptg000301l	27753	9141	5125	5234	8253	0	0	0	1710	0	0	0
ptg000302l	28260	9081	5287	5096	8796	0	0	0	1730	0	0	0
ptg000303l	46686	14761	8473	9020	14432	0	0	0	2810	0	0	0
ptg000304l	37635	11634	7240	6914	11847	0	0	0	2236	0	0	0
ptg000305l	37204	11636	6892	6839	11837	0	0	0	2096	0	0	0
ptg000306l	34458	9156	8290	8335	8677	0	0	0	3410	0	0	0
ptg000307l	27727	8640	5059	5541	8487	0	0	0	1670	0	0	0
ptg000308l	27504	7756	6025	5499	8224	0	0	0	2130	0	0	0
ptg000309c	47938	11847	13790	11579	10722	0	0	0	5762	0	0	0
ptg000310l	31979	9847	6041	6073	10018	0	0	0	1882	0	0	0
ptg000311l	26882	8260	5215	5842	7565	0	0	0	1996	0	0	0
ptg000312l	23226	6611	4730	5079	6806	0	0	0	1768	0	0	0
ptg000313l	38754	10066	9242	8917	10529	0	0	0	3682	0	0	0
ptg000314l	30056	9392	5624	5733	9307	0	0	0	1790	0	0	0
ptg000315l	50432	15559	9672	9191	16010	0	0	0	2984	0	0	0
ptg000316l	25306	7185	5268	5681	7172	0	0	0	2044	0	0	0
ptg000317l	49631	14736	9343	9677	15875	0	0	0	3194	0	0	0
ptg000318l	24984	7538	4974	5415	7057	0	0	0	1884	0	0	0
ptg000319l	19270	5297	4469	4528	4976	0	0	0	1624	0	0	0
ptg000320l	38327	12155	7342	6809	12021	0	0	0	2380	0	0	0
ptg000321l	34505	11020	5875	6584	11026	0	0	0	2028	0	0	0
ptg000322l	32801	10261	5819	6656	10065	0	0	0	2124	0	0	0
ptg000323l	33530	8978	7664	8131	8757	0	0	0	3128	0	0	0
ptg000324c	26067	5870	6349	7500	6348	0	0	0	3114	0	0	0
ptg000325l	25450	8306	4689	4971	7484	0	0	0	1616	0	0	0
ptg000326l	34025	10555	6523	6276	10671	0	0	0	2022	0	0	0
ptg000327l	31206	7964	7750	7292	8200	0	0	0	2962	0	0	0
ptg000328l	45072	13601	8320	8347	14804	0	0	0	2702	0	0	0
ptg000329l	29522	8958	6061	5242	9261	0	0	0	1926	0	0	0
ptg000330l	19940	6207	3538	3632	6563	0	0	0	1186	0	0	0
ptg000331l	66319	16096	19070	16182	14971	0	0	0	7956	0	0	0
ptg000332l	34330	10969	6550	5743	11068	0	0	0	2014	0	0	0
ptg000333l	45975	14191	8412	8636	14736	0	0	0	2676	0	0	0
ptg000334l	28568	7762	6690	6860	7256	0	0	0	2756	0	0	0
ptg000335l	51158	11661	12355	14747	12395	0	0	0	5968	0	0	0
ptg000336l	22745	6124	5306	5029	6286	0	0	0	1910	0	0	0
ptg000337l	29261	9178	5163	5357	9563	0	0	0	1678	0	0	0
ptg000338l	31952	9753	6374	5790	10035	0	0	0	1940	0	0	0
ptg000339l	29825	9291	5606	5698	9230	0	0	0	1780	0	0	0
ptg000340l	29170	8451	5974	5622	9123	0	0	0	2062	0	0	0
ptg000341l	21597	6145	4523	4976	5953	0	0	0	1802	0	0	0
ptg000342l	24802	7394	5036	5413	6959	0	0	0	1914	0	0	0
ptg000343l	40870	12234	7682	7649	13305	0	0	0	2526	0	0	0
ptg000344l	30089	9321	5681	5672	9415	0	0	0	1770	0	0	0
ptg000345l	42647	13276	7720	8535	13116	0	0	0	2766	0	0	0
ptg000346l	39110	11570	7811	7964	11765	0	0	0	2796	0	0	0
ptg000347l	32663	10128	5890	6073	10572	0	0	0	1986	0	0	0
ptg000348l	34363	8961	8191	8182	9029	0	0	0	3238	0	0	0
ptg000349l	32436	8334	7955	7571	8576	0	0	0	3000	0	0	0
ptg000350l	127500	28990	30726	36957	30827	0	0	0	15116	0	0	0
ptg000351l	29903	9288	5520	5579	9516	0	0	0	1820	0	0	0
ptg000352l	32064	8338	7581	7865	8280	0	0	0	3176	0	0	0
ptg000353l	69767	16859	20074	17064	15770	0	0	0	8330	0	0	0
ptg000354l	29657	9188	5762	5423	9284	0	0	0	1754	0	0	0
ptg000355l	25522	6581	5952	6482	6507	0	0	0	2512	0	0	0
ptg000356l	29453	7686	6886	7198	7683	0	0	0	2678	0	0	0
ptg000357l	23530	7375	4488	4343	7324	0	0	0	1374	0	0	0
ptg000358l	34303	10814	5963	6653	10873	0	0	0	2134	0	0	0
ptg000359l	29325	7428	7061	7073	7763	0	0	0	2942	0	0	0
ptg000360l	40953	12621	8056	7337	12939	0	0	0	2492	0	0	0
ptg000361l	29296	8802	5490	5757	9247	0	0	0	1946	0	0	0
ptg000362l	32662	10142	5749	6061	10710	0	0	0	1830	0	0	0
ptg000363l	27220	7100	6528	6373	7219	0	0	0	2354	0	0	0
ptg000364l	31966	9781	6155	5997	10033	0	0	0	2066	0	0	0
ptg000365l	23425	7541	4297	4295	7292	0	0	0	1360	0	0	0
ptg000366l	55350	16857	10304	10206	17983	0	0	0	3212	0	0	0
ptg000367l	48579	12831	11512	11877	12359	0	0	0	4620	0	0	0
ptg000368l	20280	5571	4690	4240	5779	0	0	0	1698	0	0	0
ptg000369l	21936	6514	4157	4140	7125	0	0	0	1386	0	0	0
ptg000370l	32649	8465	7945	7729	8510	0	0	0	3192	0	0	0
ptg000371l	28042	7961	6104	5329	8648	0	0	0	2034	0	0	0
ptg000372l	37210	11068	7226	7782	11134	0	0	0	2684	0	0	0
ptg000373l	23335	6707	4833	5316	6479	0	0	0	1910	0	0	0
ptg000374l	32879	10360	6026	6047	10446	0	0	0	1900	0	0	0
ptg000375l	18701	5576	3655	3429	6041	0	0	0	1212	0	0	0
ptg000376l	32028	8433	7638	7597	8360	0	0	0	2606	0	0	0
ptg000377l	33532	9292	7381	6357	10502	0	0	0	1060	0	0	0
ptg000378l	26329	6754	6327	6261	6987	0	0	0	2388	0	0	0
ptg000379l	20926	5442	5091	4944	5449	0	0	0	1922	0	0	0
ptg000380l	22286	6951	4281	4181	6873	0	0	0	1326	0	0	0
ptg000381l	27041	8018	5620	4802	8601	0	0	0	1796	0	0	0
ptg000382l	29202	8840	5446	5630	9286	0	0	0	1908	0	0	0
ptg000383l	23895	6492	5468	5598	6337	0	0	0	1762	0	0	0
ptg000384l	28597	8533	5974	5199	8891	0	0	0	1954	0	0	0
ptg000385l	36006	9319	8666	8890	9131	0	0	0	3710	0	0	0
ptg000386l	118325	26720	28845	34033	28727	0	0	0	14158	0	0	0
ptg000387l	65078	14663	15888	18726	15801	0	0	0	7800	0	0	0
ptg000388l	30244	9887	5418	5416	9523	0	0	0	1740	0	0	0
ptg000389l	28552	9330	4744	5497	8981	0	0	0	1700	0	0	0
ptg000390l	24642	7983	4153	4814	7692	0	0	0	1476	0	0	0
ptg000391l	22732	5834	5497	5458	5943	0	0	0	2230	0	0	0
ptg000392l	32404	9730	6061	5985	10628	0	0	0	1990	0	0	0
ptg000393l	27440	8775	5131	4911	8623	0	0	0	1656	0	0	0
ptg000394l	29910	9147	5827	6432	8504	0	0	0	2230	0	0	0
ptg000395l	26784	7342	6151	6187	7104	0	0	0	2112	0	0	0
ptg000396l	26407	8456	4917	4418	8616	0	0	0	1476	0	0	0
ptg000397l	27097	8968	4967	5110	8052	0	0	0	1662	0	0	0
ptg000398l	30744	9373	5495	5638	10238	0	0	0	1754	0	0	0
ptg000399l	29579	7519	7080	7327	7653	0	0	0	3098	0	0	0
ptg000400l	24615	7698	4403	4582	7932	0	0	0	1502	0	0	0
ptg000401l	30569	8859	6460	5976	9274	0	0	0	2242	0	0	0
ptg000402l	34164	9819	6762	6847	10736	0	0	0	2360	0	0	0
ptg000403l	37407	11793	6792	7327	11495	0	0	0	2254	0	0	0
ptg000404l	31499	7977	7871	7288	8363	0	0	0	3002	0	0	0
ptg000405l	31186	9802	5670	6026	9688	0	0	0	1816	0	0	0
ptg000406l	39116	10265	9220	9269	10362	0	0	0	3548	0	0	0
ptg000407l	26268	6718	6364	6088	7098	0	0	0	2500	0	0	0
ptg000408l	32440	8753	7513	7686	8488	0	0	0	2724	0	0	0
ptg000409l	31473	9710	6254	5667	9842	0	0	0	1876	0	0	0
ptg000410l	39238	12445	6950	7724	12119	0	0	0	2348	0	0	0
ptg000411l	28421	8503	5301	5163	9454	0	0	0	1730	0	0	0
ptg000412l	26081	7368	5792	5376	7545	0	0	0	2086	0	0	0
ptg000413l	31389	9868	5689	6262	9570	0	0	0	1904	0	0	0
ptg000414l	27320	9072	5074	4828	8346	0	0	0	1554	0	0	0
ptg000415l	28971	9230	4896	5675	9170	0	0	0	1768	0	0	0
ptg000416l	34097	10795	6327	6361	10614	0	0	0	1982	0	0	0
ptg000417l	18096	5294	3339	3555	5908	0	0	0	504	0	0	0
ptg000418l	27128	8460	4989	5232	8447	0	0	0	1596	0	0	0
ptg000419l	55726	16735	11000	10837	17154	0	0	0	3776	0	0	0
ptg000420l	30728	8238	7253	7260	7977	0	0	0	2624	0	0	0
ptg000421l	25348	8516	4611	4685	7536	0	0	0	1492	0	0	0
ptg000422l	22456	5976	4557	5654	6269	0	0	0	1254	0	0	0
ptg000423l	31613	8572	7275	7333	8433	0	0	0	2706	0	0	0
ptg000424l	29278	9152	5366	5806	8954	0	0	0	1796	0	0	0
ptg000425l	26864	7454	5977	6384	7049	0	0	0	2164	0	0	0
ptg000426l	23654	7276	4607	4422	7349	0	0	0	1422	0	0	0
ptg000427l	21629	7199	4041	3683	6706	0	0	0	1176	0	0	0
ptg000428l	39310	12282	7261	7264	12503	0	0	0	2246	0	0	0
ptg000429l	29148	8710	5344	5278	9816	0	0	0	1686	0	0	0
ptg000430l	25108	7021	5488	5091	7508	0	0	0	1946	0	0	0
ptg000431l	15392	3739	4008	3673	3972	0	0	0	1760	0	0	0
ptg000432l	46643	14767	8955	8228	14693	0	0	0	2764	0	0	0
ptg000433l	26168	8114	4645	4801	8608	0	0	0	1488	0	0	0
ptg000434l	28352	7386	6479	6655	7832	0	0	0	2244	0	0	0
ptg000435l	54396	16897	9794	10667	17038	0	0	0	3432	0	0	0
ptg000436l	36768	11180	7582	6990	11016	0	0	0	2586	0	0	0
ptg000437l	26613	8602	4923	4851	8237	0	0	0	1618	0	0	0
ptg000438l	23606	7409	4434	4397	7366	0	0	0	1338	0	0	0
ptg000439l	26947	7378	6170	6380	7019	0	0	0	2024	0	0	0
ptg000440l	30874	9703	5591	6170	9410	0	0	0	1866	0	0	0
ptg000441l	38654	11619	8023	7450	11562	0	0	0	2750	0	0	0
ptg000442l	24375	8041	4491	4288	7555	0	0	0	1384	0	0	0
ptg000443l	31558	9892	5673	6268	9725	0	0	0	1880	0	0	0
ptg000444l	32218	9423	6315	6834	9646	0	0	0	2378	0	0	0
ptg000445l	41260	13102	7160	7889	13109	0	0	0	2480	0	0	0
ptg000446l	46573	14309	8599	9363	14302	0	0	0	3060	0	0	0
ptg000447l	26134	6856	6343	6007	6928	0	0	0	2392	0	0	0
ptg000448l	28508	8379	5503	5383	9243	0	0	0	1820	0	0	0
ptg000449l	31762	9771	6436	5617	9938	0	0	0	2044	0	0	0
ptg000450l	34033	11178	5853	6527	10475	0	0	0	1980	0	0	0
ptg000451l	34887	9242	8235	8092	9318	0	0	0	3076	0	0	0
ptg000452l	29296	9545	5098	5671	8982	0	0	0	1736	0	0	0
ptg000453l	33595	8906	7844	7686	9159	0	0	0	2810	0	0	0
ptg000454l	22026	5992	5006	5049	5979	0	0	0	1752	0	0	0
ptg000455l	16975	5569	3031	3377	4998	0	0	0	1084	0	0	0
ptg000456l	25150	7855	4774	4651	7870	0	0	0	1490	0	0	0
ptg000457l	28864	9049	5286	5749	8780	0	0	0	1756	0	0	0
ptg000458l	22872	6864	4623	3994	7391	0	0	0	1424	0	0	0
ptg000459l	35968	9320	8771	8230	9647	0	0	0	3332	0	0	0
ptg000460l	28948	9284	4842	5655	9167	0	0	0	1758	0	0	0
ptg000461l	32657	10880	5975	5899	9903	0	0	0	1888	0	0	0
ptg000462l	28103	8699	5146	5919	8339	0	0	0	1954	0	0	0
ptg000463l	38489	11490	7452	7989	11558	0	0	0	2724	0	0	0
ptg000464l	30930	9188	5908	5743	10091	0	0	0	1952	0	0	0
ptg000465l	30436	8894	5902	5747	9893	0	0	0	1946	0	0	0
ptg000466l	42271	10712	10502	9992	11065	0	0	0	4304	0	0	0
ptg000467l	43568	13637	8470	7651	13810	0	0	0	2600	0	0	0
ptg000468l	23891	6398	5632	5370	6491	0	0	0	1988	0	0	0
ptg000469l	28968	9713	5304	5148	8803	0	0	0	1646	0	0	0
ptg000470l	27734	9015	5102	5101	8516	0	0	0	1696	0	0	0
ptg000471l	40455	12407	7794	7659	12595	0	0	0	2634	0	0	0
ptg000472l	48442	12460	11661	11549	12772	0	0	0	4604	0	0	0
ptg000473l	26150	7591	5649	4848	8062	0	0	0	1856	0	0	0
ptg000474l	28594	9168	4907	5599	8920	0	0	0	1706	0	0	0
ptg000475l	30097	9451	5504	5773	9369	0	0	0	1764	0	0	0
ptg000476l	43304	13673	7942	8346	13343	0	0	0	2586	0	0	0
ptg000477l	30091	8576	6183	6315	9017	0	0	0	2296	0	0	0
ptg000478l	27801	7270	7017	6413	7101	0	0	0	2728	0	0	0
ptg000479l	29558	8601	5730	5603	9624	0	0	0	1900	0	0	0
ptg000480l	29561	9346	5682	4923	9610	0	0	0	1762	0	0	0
ptg000481l	33118	10280	5959	6175	10704	0	0	0	2014	0	0	0
ptg000482l	26284	7214	6291	5982	6797	0	0	0	2162	0	0	0
ptg000483l	33733	10297	6908	6049	10479	0	0	0	2212	0	0	0
ptg000484l	24600	7624	4456	4540	7980	0	0	0	1472	0	0	0
ptg000485l	21395	5870	5091	4871	5563	0	0	0	1700	0	0	0
ptg000486l	25005	7661	4620	5443	7281	0	0	0	1792	0	0	0
ptg000487l	29526	8528	6057	6348	8593	0	0	0	2268	0	0	0
ptg000488l	30601	10009	5716	5394	9482	0	0	0	1738	0	0	0
ptg000489l	46245	11835	11297	11004	12109	0	0	0	4372	0	0	0
ptg000490l	26166	8229	5083	5322	7532	0	0	0	1820	0	0	0
ptg000491l	31052	9422	5604	5746	10280	0	0	0	1800	0	0	0
ptg000492l	37662	11605	7224	7298	11535	0	0	0	2496	0	0	0
ptg000493l	33707	9145	7707	8112	8743	0	0	0	2880	0	0	0
ptg000494l	38138	11557	7502	7635	11444	0	0	0	2680	0	0	0
ptg000495l	34874	11229	6431	6355	10859	0	0	0	2030	0	0	0
ptg000496l	29050	7408	7065	7036	7541	0	0	0	2894	0	0	0
ptg000497l	56868	18175	10177	10871	17645	0	0	0	3382	0	0	0
ptg000498l	23362	6191	5417	5696	6058	0	0	0	2274	0	0	0
ptg000499l	29193	9167	5412	5372	9242	0	0	0	1688	0	0	0
ptg000500l	56685	12997	16746	13969	12973	0	0	0	7276	0	0	0
ptg000501l	38326	11581	8103	7772	10870	0	0	0	2850	0	0	0
ptg000502l	22922	5984	5494	5609	5835	0	0	0	2312	0	0	0
ptg000503l	30243	8883	6482	6215	8663	0	0	0	2334	0	0	0
ptg000504l	29904	7805	6985	7313	7801	0	0	0	2728	0	0	0
ptg000505l	21534	6633	4038	4814	6049	0	0	0	1598	0	0	0
ptg000506l	22405	5893	5273	5321	5918	0	0	0	2082	0	0	0
ptg000507l	30688	9589	5966	6221	8912	0	0	0	2140	0	0	0
ptg000508l	29783	9081	5351	5505	9846	0	0	0	1712	0	0	0
ptg000509l	31974	8547	7420	7354	8653	0	0	0	2796	0	0	0
ptg000510l	52795	15577	10954	10189	16075	0	0	0	1802	0	0	0
ptg000511l	25126	6614	5909	5943	6660	0	0	0	1922	0	0	0
ptg000512l	41476	10951	9797	9664	11064	0	0	0	3186	0	0	0
ptg000513l	37169	11768	7184	6466	11751	0	0	0	2288	0	0	0
ptg000514l	29542	9316	5665	4912	9649	0	0	0	1754	0	0	0
ptg000515l	18497	6163	3365	3161	5808	0	0	0	1056	0	0	0
ptg000516l	29177	7820	6706	7016	7635	0	0	0	2586	0	0	0
ptg000517l	43351	13325	8318	8192	13516	0	0	0	2824	0	0	0
ptg000518l	33106	8979	7522	7760	8845	0	0	0	2600	0	0	0
ptg000519l	25754	7296	5353	5780	7325	0	0	0	2062	0	0	0
ptg000520l	50162	15918	9023	9739	15482	0	0	0	3006	0	0	0
ptg000521l	27496	7767	6023	5505	8201	0	0	0	2140	0	0	0
ptg000522l	33636	9915	6983	6590	10148	0	0	0	2424	0	0	0
ptg000523l	23886	7329	4606	4694	7257	0	0	0	1496	0	0	0
ptg000524l	20060	5186	4885	4781	5208	0	0	0	1986	0	0	0
ptg000525l	36311	9836	8402	8742	9331	0	0	0	3376	0	0	0
ptg000526l	22847	6525	4858	4457	7007	0	0	0	1700	0	0	0
ptg000527l	23621	6973	4396	4288	7964	0	0	0	1422	0	0	0
ptg000528l	33503	9017	7783	7838	8865	0	0	0	2624	0	0	0
ptg000529l	28522	7659	6639	6717	7507	0	0	0	2392	0	0	0
ptg000530l	34962	10989	6299	6876	10798	0	0	0	2126	0	0	0
ptg000531l	34957	9086	8440	8112	9319	0	0	0	3176	0	0	0
ptg000532l	24123	7815	4090	4763	7455	0	0	0	1486	0	0	0
ptg000533l	31092	8327	7535	7133	8097	0	0	0	2760	0	0	0
ptg000534l	29621	9695	4932	5714	9280	0	0	0	1740	0	0	0
ptg000535l	24870	6380	6100	5754	6636	0	0	0	2220	0	0	0
ptg000536l	34211	8716	8455	8181	8859	0	0	0	3520	0	0	0
ptg000537l	32130	9191	6379	6528	10032	0	0	0	2246	0	0	0
ptg000538l	31964	9700	5770	5858	10636	0	0	0	1840	0	0	0
ptg000539l	30397	8196	7310	6922	7969	0	0	0	2524	0	0	0
ptg000540l	20265	6260	3672	3746	6587	0	0	0	1224	0	0	0
ptg000541l	22036	6537	4464	4931	6104	0	0	0	1746	0	0	0
ptg000542l	18432	4235	4526	5354	4317	0	0	0	2222	0	0	0
ptg000543l	30166	7992	7156	7117	7901	0	0	0	2344	0	0	0
ptg000544l	44476	13656	9130	8839	12851	0	0	0	3196	0	0	0
ptg000545l	28506	9041	5549	4882	9034	0	0	0	1744	0	0	0
ptg000546l	36043	9189	8866	8398	9590	0	0	0	3358	0	0	0
ptg000547l	27863	7365	6427	6791	7280	0	0	0	2598	0	0	0
ptg000548l	22226	7382	4111	4288	6445	0	0	0	1386	0	0	0
ptg000549l	20968	6383	3885	3910	6790	0	0	0	1288	0	0	0
ptg000550l	33194	10053	6014	6020	11107	0	0	0	1914	0	0	0
ptg000551l	26330	6712	6558	6273	6787	0	0	0	2666	0	0	0
ptg000552l	30425	9731	5797	5272	9625	0	0	0	1858	0	0	0
ptg000553l	20392	5302	4740	4951	5399	0	0	0	1918	0	0	0
ptg000554l	34860	10403	7329	6880	10248	0	0	0	2568	0	0	0
ptg000555l	29934	7935	7068	7197	7734	0	0	0	2718	0	0	0
ptg000556l	24049	7965	4245	3908	7931	0	0	0	1226	0	0	0
ptg000557l	23625	7969	4293	4394	6969	0	0	0	1422	0	0	0
ptg000558l	34029	9063	7925	8049	8992	0	0	0	3008	0	0	0
ptg000559l	24050	6203	5866	5427	6554	0	0	0	1884	0	0	0
ptg000560l	28306	7860	6267	6616	7563	0	0	0	1990	0	0	0
ptg000561l	29429	9447	4929	5739	9314	0	0	0	1776	0	0	0
ptg000562l	20879	5329	4733	5300	5517	0	0	0	2034	0	0	0
ptg000563l	30916	7924	7486	7292	8214	0	0	0	2768	0	0	0
ptg000564l	19994	5326	5097	4518	5053	0	0	0	1948	0	0	0
ptg000565l	28397	7639	6621	6772	7365	0	0	0	2688	0	0	0
ptg000566l	22983	7145	4420	4253	7165	0	0	0	1342	0	0	0
ptg000567l	34730	10754	6255	7082	10639	0	0	0	2274	0	0	0
ptg000568l	32633	10258	5944	6336	10095	0	0	0	1926	0	0	0
ptg000569l	20613	5479	4935	4945	5254	0	0	0	2084	0	0	0
ptg000570l	20767	5931	4324	4793	5719	0	0	0	1730	0	0	0
ptg000571l	28193	9382	5146	5255	8410	0	0	0	1704	0	0	0
ptg000572l	32446	10485	5437	6223	10301	0	0	0	1934	0	0	0
ptg000573l	24990	6461	5812	5985	6732	0	0	0	2294	0	0	0
ptg000574l	29349	8613	5676	5537	9523	0	0	0	1864	0	0	0
ptg000575l	34965	10838	6686	6455	10986	0	0	0	2072	0	0	0
ptg000576l	37683	11635	6769	6978	12301	0	0	0	2164	0	0	0
ptg000577l	29944	9615	5041	5810	9478	0	0	0	1792	0	0	0
ptg000578l	41340	12782	8032	8220	12306	0	0	0	2792	0	0	0
ptg000579l	34888	10547	7115	6315	10911	0	0	0	2318	0	0	0
ptg000580l	21836	5998	5012	5085	5741	0	0	0	1862	0	0	0
ptg000581l	30739	10132	5631	5735	9241	0	0	0	1850	0	0	0
ptg000582l	37723	11741	6963	7754	11265	0	0	0	2548	0	0	0
ptg000583l	39293	11605	7879	7627	12182	0	0	0	2698	0	0	0
ptg000584l	27966	7382	6779	6416	7389	0	0	0	2584	0	0	0
ptg000585l	32002	8795	7269	7763	8175	0	0	0	2868	0	0	0
ptg000586l	27967	7392	6481	6955	7139	0	0	0	2644	0	0	0
ptg000587l	38608	9932	9426	9189	10061	0	0	0	3730	0	0	0
ptg000588l	25141	7678	4962	4516	7985	0	0	0	1518	0	0	0
ptg000589l	31174	9626	5907	6683	8958	0	0	0	2244	0	0	0
ptg000590l	35617	11292	6522	6574	11229	0	0	0	2066	0	0	0
ptg000591l	37167	9760	8790	8976	9641	0	0	0	3616	0	0	0
ptg000592l	30583	10162	5550	5661	9210	0	0	0	1804	0	0	0
ptg000593l	52951	15903	10015	10699	16334	0	0	0	3556	0	0	0
ptg000594l	22178	7206	3893	4302	6777	0	0	0	1314	0	0	0
ptg000595l	22378	7260	4102	4382	6634	0	0	0	1408	0	0	0
ptg000596l	29195	8700	5546	5430	9519	0	0	0	1834	0	0	0
ptg000597l	32291	9378	6589	6233	10091	0	0	0	2248	0	0	0
ptg000598l	29120	7720	6788	6716	7896	0	0	0	2496	0	0	0
ptg000599l	22642	5926	5096	5473	6147	0	0	0	1808	0	0	0
ptg000600l	29355	7719	7028	6786	7822	0	0	0	2648	0	0	0
ptg000601l	46297	12559	10692	10882	12164	0	0	0	3900	0	0	0
ptg000602l	22768	7440	4237	3909	7182	0	0	0	1334	0	0	0
ptg000603l	23463	6353	5445	5406	6259	0	0	0	1948	0	0	0
ptg000604l	23073	6659	5018	4185	7211	0	0	0	1616	0	0	0
ptg000605l	28146	8795	5446	4711	9194	0	0	0	1664	0	0	0
ptg000606l	24817	8117	4580	4303	7817	0	0	0	1452	0	0	0
ptg000607l	28733	8906	5542	4916	9369	0	0	0	1714	0	0	0
ptg000608l	29069	8951	5574	6267	8277	0	0	0	2112	0	0	0
ptg000609l	35585	10908	6400	6533	11744	0	0	0	2044	0	0	0
ptg000610l	25585	7839	4905	5656	7185	0	0	0	1910	0	0	0
ptg000611l	19519	5616	4086	4532	5285	0	0	0	1628	0	0	0
ptg000612l	41411	9935	11980	9937	9559	0	0	0	4928	0	0	0
ptg000613l	30079	9347	5288	5583	9861	0	0	0	1720	0	0	0
ptg000614l	30010	9477	5626	5724	9183	0	0	0	1920	0	0	0
ptg000615l	21547	6901	4066	3572	7008	0	0	0	1296	0	0	0
ptg000616l	28205	8848	5471	4801	9085	0	0	0	1664	0	0	0
ptg000617l	27256	6863	6867	6604	6922	0	0	0	3032	0	0	0
ptg000618l	33418	8232	9482	8158	7546	0	0	0	3786	0	0	0
ptg000619l	24311	6529	5576	5731	6475	0	0	0	1806	0	0	0
ptg000620l	34676	10697	6997	6194	10788	0	0	0	2248	0	0	0
ptg000621l	38540	10073	9100	9625	9742	0	0	0	3960	0	0	0
ptg000622l	45570	13957	8445	8604	14564	0	0	0	2668	0	0	0
ptg000623l	32346	8639	7551	7501	8655	0	0	0	2776	0	0	0
ptg000624l	32378	8291	7770	7532	8785	0	0	0	3046	0	0	0
ptg000625l	28702	8436	5530	5420	9316	0	0	0	1832	0	0	0
ptg000626l	33886	11297	6138	6194	10257	0	0	0	1966	0	0	0
ptg000627l	27591	7429	6451	6356	7355	0	0	0	2284	0	0	0
ptg000628l	45888	11792	11103	11027	11966	0	0	0	4560	0	0	0
ptg000629l	26016	8448	4929	5024	7615	0	0	0	1648	0	0	0
ptg000630l	28046	8408	5188	5109	9341	0	0	0	1674	0	0	0
ptg000631l	23342	7191	4594	4287	7270	0	0	0	1358	0	0	0
ptg000632l	29076	7569	7030	6854	7623	0	0	0	2752	0	0	0
ptg000633l	29776	8624	6095	5732	9325	0	0	0	2098	0	0	0
ptg000634l	21375	6607	3955	4194	6619	0	0	0	1234	0	0	0
ptg000635l	36938	11396	7321	6581	11640	0	0	0	2236	0	0	0
ptg000636l	29512	9526	5527	5164	9295	0	0	0	1746	0	0	0
ptg000637l	30228	8748	6463	6178	8839	0	0	0	2292	0	0	0
ptg000638l	26481	7399	5835	5370	7877	0	0	0	2066	0	0	0
ptg000639l	36928	11498	6681	7508	11241	0	0	0	2428	0	0	0
ptg000640l	24392	7915	4519	4436	7522	0	0	0	1472	0	0	0
ptg000641l	49041	15548	8752	9599	15142	0	0	0	2964	0	0	0
ptg000642l	32597	8977	7293	7851	8476	0	0	0	2536	0	0	0
ptg000643l	30746	8342	7210	7362	7832	0	0	0	2954	0	0	0
ptg000644l	32747	9741	7011	6505	9490	0	0	0	2446	0	0	0
ptg000645l	26131	6997	5892	6272	6970	0	0	0	2290	0	0	0
ptg000646l	39519	12488	7085	7733	12213	0	0	0	2370	0	0	0
ptg000647l	27796	8722	5342	4685	9047	0	0	0	1628	0	0	0
ptg000648l	26005	8423	4922	5004	7656	0	0	0	1628	0	0	0
ptg000649l	21812	6619	4346	4894	5953	0	0	0	1712	0	0	0
ptg000650l	31727	9508	6526	5754	9939	0	0	0	2124	0	0	0
ptg000651l	25448	6424	6188	6020	6816	0	0	0	2332	0	0	0
ptg000652l	28153	7960	5803	6224	8166	0	0	0	2192	0	0	0
ptg000653l	29266	8465	6312	5492	8997	0	0	0	2076	0	0	0
ptg000654l	33456	10309	6414	5770	10963	0	0	0	1948	0	0	0
ptg000655l	44393	14701	8039	8167	13486	0	0	0	2596	0	0	0
ptg000656l	30265	7879	7221	7416	7749	0	0	0	3008	0	0	0
ptg000657l	40262	12120	8260	7660	12222	0	0	0	2788	0	0	0
ptg000658l	28052	8072	6175	5788	8017	0	0	0	2174	0	0	0
ptg000659l	42867	13191	8008	8796	12872	0	0	0	2906	0	0	0
ptg000660l	24612	7355	4965	5394	6898	0	0	0	1898	0	0	0
ptg000661l	21988	6850	4218	4131	6789	0	0	0	1294	0	0	0
ptg000662l	27921	7906	6076	5365	8574	0	0	0	2054	0	0	0
ptg000663l	31850	10028	5610	5996	10216	0	0	0	1914	0	0	0
ptg000664l	21686	6820	3740	4002	7124	0	0	0	1268	0	0	0
ptg000665l	22625	6091	5422	5327	5785	0	0	0	2074	0	0	0
ptg000666l	29611	7962	7101	6677	7871	0	0	0	2520	0	0	0
ptg000667l	42502	12917	7769	7712	14104	0	0	0	2468	0	0	0
ptg000668l	32358	9996	6061	6110	10191	0	0	0	1874	0	0	0
ptg000669l	43308	13112	7961	7931	14304	0	0	0	2556	0	0	0
ptg000670l	35901	11318	6318	6895	11370	0	0	0	2222	0	0	0
ptg000671l	29012	9066	5448	5485	9013	0	0	0	1704	0	0	0
ptg000672l	30751	9295	6101	6563	8792	0	0	0	2290	0	0	0
ptg000673l	27459	7147	6733	6334	7245	0	0	0	2406	0	0	0
ptg000674l	22815	7436	3821	4546	7012	0	0	0	1448	0	0	0
ptg000675l	31904	9855	6009	5965	10075	0	0	0	1862	0	0	0
ptg000676l	26253	8279	4527	4966	8481	0	0	0	1574	0	0	0
ptg000677l	37527	11136	7840	6996	11555	0	0	0	2592	0	0	0
ptg000678l	26484	8707	4991	4667	8119	0	0	0	1510	0	0	0
ptg000679l	44901	11637	10752	10432	12080	0	0	0	4024	0	0	0
ptg000680l	31901	9962	5853	6238	9848	0	0	0	1912	0	0	0
ptg000681l	21386	5289	6118	5179	4800	0	0	0	2556	0	0	0
ptg000682l	16469	4202	3964	3920	4383	0	0	0	1644	0	0	0
ptg000683l	23483	6898	4849	5228	6508	0	0	0	1862	0	0	0
ptg000684l	29261	8948	5170	5371	9772	0	0	0	1644	0	0	0
ptg000685l	39203	10108	9404	9334	10357	0	0	0	3680	0	0	0
ptg000686l	34448	10368	6413	6782	10885	0	0	0	1200	0	0	0
ptg000687l	24555	7667	4559	4609	7720	0	0	0	1382	0	0	0
ptg000688l	27295	8473	5383	4699	8740	0	0	0	1652	0	0	0
ptg000689l	40131	10305	9962	9501	10363	0	0	0	4128	0	0	0
ptg000690l	23934	7099	4557	4547	7731	0	0	0	1512	0	0	0
ptg000691l	31056	8263	7179	7254	8360	0	0	0	2452	0	0	0
ptg000692l	24228	6295	5716	5721	6496	0	0	0	2194	0	0	0
ptg000693l	33235	8630	7986	7765	8854	0	0	0	2966	0	0	0
ptg000694l	32860	9799	6227	6099	10735	0	0	0	2066	0	0	0
ptg000695l	35482	10746	6515	6448	11773	0	0	0	2066	0	0	0
ptg000696l	31355	9986	6184	6141	9044	0	0	0	2132	0	0	0
ptg000697l	21690	6254	4505	4947	5984	0	0	0	1770	0	0	0
ptg000698l	30327	9652	5882	5108	9685	0	0	0	1810	0	0	0
ptg000699l	35603	9325	8794	8266	9218	0	0	0	3304	0	0	0
ptg000700l	30733	9630	5611	6072	9420	0	0	0	1878	0	0	0
ptg000701l	35868	10819	6531	6608	11910	0	0	0	2098	0	0	0
ptg000702l	20540	6883	3690	3421	6546	0	0	0	1088	0	0	0
ptg000703l	27684	8875	4661	5443	8705	0	0	0	1716	0	0	0
ptg000704l	19480	5594	4079	4526	5281	0	0	0	1638	0	0	0
ptg000705l	31432	9935	6024	5200	10273	0	0	0	1854	0	0	0
ptg000706l	27848	8505	5552	5099	8692	0	0	0	1682	0	0	0
ptg000707l	29816	8538	5993	6451	8834	0	0	0	2268	0	0	0
ptg000708l	44115	13626	8486	8579	13424	0	0	0	2888	0	0	0
ptg000709l	34323	8882	8355	8243	8843	0	0	0	3480	0	0	0
ptg000710l	42301	11105	10001	9944	11251	0	0	0	3762	0	0	0
ptg000711l	26846	6798	6648	6281	7119	0	0	0	2642	0	0	0
ptg000712l	23899	5807	6938	5869	5285	0	0	0	2986	0	0	0
ptg000713l	32852	10761	6088	6261	9742	0	0	0	2066	0	0	0
ptg000714l	22379	6842	4237	4408	6892	0	0	0	1406	0	0	0
ptg000715l	30558	8091	7221	7368	7878	0	0	0	2680	0	0	0
ptg000716l	22339	6945	4024	4096	7274	0	0	0	1324	0	0	0
ptg000717l	29863	7979	7044	6655	8185	0	0	0	2194	0	0	0
ptg000718l	34793	10145	7385	6721	10542	0	0	0	2472	0	0	0
ptg000719l	26503	6760	6657	6294	6792	0	0	0	2828	0	0	0
ptg000720l	36793	9569	8759	8685	9780	0	0	0	3426	0	0	0
ptg000721l	29425	9085	5831	5267	9242	0	0	0	1758	0	0	0
ptg000722l	39363	11971	7720	7845	11827	0	0	0	2740	0	0	0
ptg000723l	28263	7263	6469	6913	7618	0	0	0	2436	0	0	0
ptg000724l	27986	7538	6559	6590	7299	0	0	0	2370	0	0	0
ptg000725l	29613	8698	6366	6128	8421	0	0	0	2322	0	0	0
ptg000726l	18552	5071	4127	3615	5739	0	0	0	1422	0	0	0
ptg000727l	25255	7717	4947	5548	7043	0	0	0	1906	0	0	0
ptg000728l	25804	8408	4495	5016	7885	0	0	0	1504	0	0	0
ptg000729l	24576	6623	5627	5623	6703	0	0	0	2028	0	0	0
ptg000730l	26405	7077	6255	6190	6883	0	0	0	2262	0	0	0
ptg000731l	40655	13474	7416	7464	12301	0	0	0	2394	0	0	0
ptg000732l	31701	10041	5467	6149	10044	0	0	0	1948	0	0	0
ptg000733l	32420	9285	6551	6743	9841	0	0	0	2382	0	0	0
ptg000734l	26104	8015	5077	5510	7502	0	0	0	1918	0	0	0
ptg000735l	38995	10326	9164	9068	10437	0	0	0	2890	0	0	0
ptg000736l	35138	9300	8528	8189	9121	0	0	0	3214	0	0	0
ptg000737l	31941	9404	6351	6178	10008	0	0	0	2192	0	0	0
ptg000738l	28486	7368	6500	6906	7712	0	0	0	2402	0	0	0
ptg000739l	20219	6636	3667	3567	6349	0	0	0	1092	0	0	0
ptg000740l	27103	6860	6491	6314	7438	0	0	0	2558	0	0	0
ptg000741l	42738	11145	9983	10069	11541	0	0	0	3782	0	0	0
ptg000742l	22224	7259	4061	3915	6989	0	0	0	1320	0	0	0
ptg000743l	37542	10907	7325	7446	11864	0	0	0	2562	0	0	0
ptg000744l	42469	12477	8818	8470	12704	0	0	0	3114	0	0	0
ptg000745l	33124	10329	6177	6201	10417	0	0	0	1920	0	0	0
ptg000746l	25010	6827	5802	5918	6463	0	0	0	2358	0	0	0
ptg000747l	28362	7487	6826	6321	7728	0	0	0	2352	0	0	0
ptg000748l	23243	6825	4475	4588	7355	0	0	0	1578	0	0	0
ptg000749l	28972	8949	5403	5407	9213	0	0	0	1806	0	0	0
ptg000750l	24299	6500	5707	5468	6624	0	0	0	1888	0	0	0
ptg000751l	34022	10539	6305	7139	10039	0	0	0	2334	0	0	0
ptg000752l	34597	9279	8127	8108	9083	0	0	0	3038	0	0	0
ptg000753l	33104	8994	7909	7553	8648	0	0	0	2716	0	0	0
ptg000754l	25946	8091	4943	4840	8072	0	0	0	1564	0	0	0
ptg000755l	25121	6626	5844	5915	6736	0	0	0	2208	0	0	0
ptg000756l	36119	9353	8651	8546	9569	0	0	0	3098	0	0	0
ptg000757l	33845	10987	5645	6440	10773	0	0	0	1998	0	0	0
ptg000758l	22952	7424	3861	4562	7105	0	0	0	1398	0	0	0
ptg000759l	29046	9031	5875	5579	8561	0	0	0	2002	0	0	0
ptg000760l	28947	7801	6939	6432	7775	0	0	0	2410	0	0	0
ptg000761l	24600	7473	5139	4921	7067	0	0	0	1772	0	0	0
ptg000762l	34687	9024	8338	8339	8986	0	0	0	3384	0	0	0
ptg000763l	26538	6796	6448	6283	7011	0	0	0	2572	0	0	0
ptg000764l	24556	6383	5832	5761	6580	0	0	0	2194	0	0	0
ptg000765l	31142	9178	6581	5791	9592	0	0	0	2164	0	0	0
ptg000766l	33174	10860	6165	5864	10285	0	0	0	1914	0	0	0
ptg000767l	43523	11204	10187	10569	11563	0	0	0	3892	0	0	0
ptg000768l	24793	6517	5950	5786	6540	0	0	0	2326	0	0	0
ptg000769l	20146	5167	5031	4774	5174	0	0	0	2050	0	0	0
ptg000770l	22585	5964	5111	5501	6009	0	0	0	1826	0	0	0
ptg000771l	17567	4098	5238	4221	4010	0	0	0	2268	0	0	0
ptg000772l	36743	10623	7850	7517	10753	0	0	0	1232	0	0	0
ptg000773l	14861	3486	4446	3548	3381	0	0	0	1912	0	0	0
ptg000774l	40192	9127	9632	11802	9631	0	0	0	4928	0	0	0
ptg000775l	23464	5245	5825	6761	5633	0	0	0	2860	0	0	0
ptg000776l	16233	4945	3000	3222	5066	0	0	0	566	0	0	0
ptg000777l	18647	4670	5296	4409	4272	0	0	0	1994	0	0	0
ptg000778l	25983	5940	6273	7433	6337	0	0	0	3102	0	0	0
ptg000779l	24749	5546	6057	7104	6042	0	0	0	2992	0	0	0
